# High-dimension to high-dimension screening for detecting genome-wide epigenetic regulators of gene expression

**DOI:** 10.1101/2022.02.21.481160

**Authors:** Hongjie Ke, Zhao Ren, Shuo Chen, George C Tseng, Jianfei Qi, Tianzhou Ma

## Abstract

**Motivation:** The advancement of high-throughput technology characterizes a wide range of epigenetic modifications across the genome involved in disease pathogenesis via regulating gene expression. The high-dimensionality of both epigenetic and gene expression data make it challenging to identify the important epigenetic regulators of genes. Conducting univariate test for each epigenetic-gene pair is subject to serious multiple comparison burden, and direct application of regularization methods to select epigenetic-gene pairs is computationally infeasible. Applying fast screening to reduce dimension first before regularization is more efficient and stable than applying regularization methods alone.

**Results:** We propose a novel screening method based on robust partial correlation to detect epigenetic regulators of gene expression over the whole genome, a problem that includes both high-dimensional predictors and high-dimensional responses. Compared to existing screening methods, our method is conceptually innovative that it reduces the dimension of both predictor and response, and screens at both node (epigenetic features or genes) and edge (epigenetic-gene pairs) levels. We develop data-driven procedures to determine the conditional sets and the optimal screening threshold, and implement a fast iterative algorithm. Simulations and two applications to long non-coding RNA and DNA methylation regulation in Kidney cancer and Glioblastoma Multiforme illustrate the validity and advantage of our method.

**Availability:** The R package, related source codes and real data sets used in this paper are provided at https://github.com/kehongjie/rPCor.
