## Supplementary material for "High-dimension to high-dimension screening for detecting genome-wide epigenetic regulators of gene expression": Table S5

### Sheet: lncRNA vs. subtype
lncRNA	p-value	BH adjusted q-value
ENSG00000261399.1	9.30328e-163	4.278e-161
ENSG00000234979.1	2.50564e-150	5.773e-149
ENSG00000196972.6	2.40935e-131	3.69533e-130
ENSG00000204934.6	1.28852e-125	1.4835e-124
ENSG00000188185.7	9.05855e-120	8.3352e-119
ENSG00000261183.1	5.48236e-119	4.20133e-118
ENSG00000270112.2	8.58304e-116	5.63829e-115
ENSG00000260658.1	7.11925e-113	4.094e-112
ENSG00000235314.1	9.92726e-110	5.07533e-109
ENSG00000272068.1	1.20389e-109	5.52e-109
ENSG00000272695.1	1.52474e-108	6.35636e-108
ENSG00000267968.1	3.09836e-104	1.14292e-103
ENSG00000235280.2	3.22939e-104	1.14292e-103
ENSG00000262714.1	8.10844e-104	2.66471e-103
ENSG00000233850.1	5.47688e-103	1.68053e-102
ENSG00000250266.1	3.44973e-97	9.91875e-97
ENSG00000237523.1	1.56055e-95	4.22118e-95
ENSG00000259937.1	1.7371e-94	4.44667e-94
ENSG00000267475.1	1.18599e-90	2.88105e-90
ENSG00000267128.1	2.62128e-90	6.026e-90
ENSG00000224281.4	2.70019e-88	5.91429e-88
ENSG00000233101.6	2.21453e-83	4.62091e-83
ENSG00000249601.2	2.33419e-83	4.66e-83
ENSG00000245975.2	9.88034e-82	1.89367e-81
ENSG00000225953.2	9.04238e-80	1.66336e-79
ENSG00000251603.1	7.39536e-72	1.30923e-71
ENSG00000229233.1	2.65516e-68	4.53185e-68
ENSG00000224536.1	1.52611e-67	2.51357e-67
ENSG00000236540.3	1.92423e-66	3.04552e-66
ENSG00000256139.2	2.53152e-66	3.87933e-66
ENSG00000259347.1	2.06339e-61	3.05677e-61
ENSG00000152931.7	2.40502e-59	3.46437e-59
ENSG00000265688.1	9.13864e-59	1.27406e-58
ENSG00000178803.6	2.60925e-54	3.53118e-54
ENSG00000261455.1	9.73313e-54	1.2788e-53
ENSG00000237149.4	1.90426e-53	2.42778e-53
ENSG00000235663.1	2.94625e-52	3.66757e-52
ENSG00000270170.1	2.17783e-47	2.63895e-47
ENSG00000224318.1	5.31458e-47	6.26308e-47
ENSG00000174365.15	4.72892e-42	5.4395e-42
ENSG00000225335.2	4.17834e-41	4.68976e-41
ENSG00000273344.1	4.82883e-41	5.29e-41
ENSG00000241990.1	4.1466e-40	4.43953e-40
ENSG00000175701.6	1.42446e-31	1.48455e-31
ENSG00000257824.1	1.63955e-28	1.67644e-28
ENSG00000233237.2	1.29613e-22	1.3e-22

### Sheet: lncRNA vs. stage
lncRNA	p-value	BH adjusted q-value
ENSG00000235663.1	8.26482e-09	3.7996e-07
ENSG00000225953.2	1.26369e-07	2.898e-06
ENSG00000224318.1	5.96497e-07	9.13867e-06
ENSG00000251603.1	1.31331e-06	1.5065e-05
ENSG00000233850.1	3.18714e-06	2.9348e-05
ENSG00000229233.1	9.02736e-06	6.923e-05
ENSG00000237523.1	0.000249539	0.00163983
ENSG00000261455.1	0.000433651	0.00225798
ENSG00000267128.1	0.000441778	0.00225798
ENSG00000245975.2	0.000749753	0.00344886
ENSG00000273344.1	0.0037062	0.0154987
ENSG00000233237.2	0.00523589	0.0200709
ENSG00000237149.4	0.00618853	0.0218979
ENSG00000224281.4	0.00852558	0.0280126
ENSG00000257824.1	0.00999959	0.0306654
ENSG00000261183.1	0.0237691	0.0683361
ENSG00000272068.1	0.0358027	0.0968778
ENSG00000204934.6	0.0521729	0.133331
ENSG00000241990.1	0.0635285	0.153806
ENSG00000259347.1	0.0690936	0.158915
ENSG00000256139.2	0.0876972	0.192099
ENSG00000225335.2	0.179455	0.375224
ENSG00000174365.15	0.216894	0.433788
ENSG00000235314.1	0.243524	0.46345
ENSG00000259937.1	0.251875	0.46345
ENSG00000152931.7	0.263508	0.466207
ENSG00000233101.6	0.301351	0.513413
ENSG00000234979.1	0.341277	0.543115
ENSG00000262714.1	0.347172	0.543115
ENSG00000270170.1	0.354206	0.543115
ENSG00000224536.1	0.402086	0.596644
ENSG00000236540.3	0.428777	0.61066
ENSG00000235280.2	0.441526	0.61066
ENSG00000270112.2	0.451357	0.61066
ENSG00000272695.1	0.471991	0.620331
ENSG00000265688.1	0.568213	0.72605
ENSG00000175701.6	0.611683	0.752369
ENSG00000260658.1	0.649598	0.752369
ENSG00000188185.7	0.655541	0.752369
ENSG00000249601.2	0.667076	0.752369
ENSG00000267968.1	0.67059	0.752369
ENSG00000250266.1	0.727238	0.796499
ENSG00000267475.1	0.8086	0.865014
ENSG00000196972.6	0.911947	0.953399
ENSG00000261399.1	0.93295	0.953683
ENSG00000178803.6	0.998475	0.998475

### Sheet: lncRNA vs. survival
lncRNA	p-value	BH adjusted q-value
ENSG00000251603.1	9.35854e-08	4.3056e-06
ENSG00000233850.1	1.93022e-07	4.439e-06
ENSG00000261183.1	8.51279e-07	1.30487e-05
ENSG00000245975.2	2.04758e-06	2.3575e-05
ENSG00000224281.4	2.20056e-05	0.0002024
ENSG00000235314.1	3.79749e-05	0.0002392
ENSG00000229233.1	3.80071e-05	0.0002392
ENSG00000261455.1	4.16051e-05	0.0002392
ENSG00000237149.4	0.000113832	0.000580547
ENSG00000262714.1	0.000137595	0.000580547
ENSG00000256139.2	0.000142893	0.000580547
ENSG00000204934.6	0.000151447	0.000580547
ENSG00000261399.1	0.00028658	0.00101405
ENSG00000272695.1	0.000757926	0.00249033
ENSG00000196972.6	0.000820792	0.0025171
ENSG00000259937.1	0.00102443	0.00294523
ENSG00000267968.1	0.00166008	0.00409044
ENSG00000235280.2	0.00170576	0.00409044
ENSG00000224318.1	0.00175724	0.00409044
ENSG00000233237.2	0.00177845	0.00409044
ENSG00000249601.2	0.00206378	0.0044143
ENSG00000233101.6	0.00211119	0.0044143
ENSG00000225953.2	0.00227378	0.00454756
ENSG00000234979.1	0.00285408	0.00547033
ENSG00000235663.1	0.00342693	0.00630555
ENSG00000260658.1	0.00499681	0.00884051
ENSG00000270112.2	0.00667323	0.0113692
ENSG00000188185.7	0.00784609	0.01289
ENSG00000250266.1	0.0111641	0.0177086
ENSG00000152931.7	0.0187486	0.0287479
ENSG00000257824.1	0.020461	0.0303614
ENSG00000273344.1	0.0215758	0.0310152
ENSG00000267475.1	0.0231667	0.032293
ENSG00000265688.1	0.0449795	0.0608546
ENSG00000225335.2	0.0559404	0.0714851
ENSG00000236540.3	0.0559449	0.0714851
ENSG00000270170.1	0.137505	0.170952
ENSG00000267128.1	0.209177	0.253214
ENSG00000241990.1	0.217588	0.256642
ENSG00000224536.1	0.430983	0.49563
ENSG00000259347.1	0.472761	0.530415
ENSG00000174365.15	0.525666	0.568477
ENSG00000237523.1	0.531403	0.568477
ENSG00000175701.6	0.736597	0.770078
ENSG00000178803.6	0.78567	0.803129
ENSG00000272068.1	0.973937	0.973937

### Sheet: gene vs. subtype
gene	p-value	BH adjusted q-value
KDR	9.60863e-188	2.62353e-185
GALNT14	2.00717e-185	2.74365e-183
COL5A3	2.92376e-175	2.6572e-173
NPAS2	5.2605e-171	3.31968e-169
INPP5J	6.08282e-171	3.31968e-169
PTGER3	1.16025e-164	5.278e-163
CD36	1.42319e-164	5.538e-163
ETS1	1.41588e-163	4.84575e-162
GGT1	2.4827e-162	7.52267e-161
NETO2	9.64634e-160	2.63445e-158
TBC1D14	1.14721e-159	2.85409e-158
NEK11	4.87848e-159	1.1102e-157
SLC16A4	2.61254e-158	5.481e-157
KCNE4	1.30641e-156	2.5545e-155
MTMR11	5.61146e-155	1.02102e-153
APLNR	3.77495e-154	6.43256e-153
PRSS23	1.09962e-153	1.76647e-152
TBC1D1	3.13172e-152	4.74717e-151
UNC5B	6.20658e-148	8.92279e-147
DHRS7	5.0917e-147	6.94785e-146
CCDC109A	6.55035e-146	8.515e-145
LZTS1	1.08746e-145	1.35259e-144
VIM	1.85723e-145	2.20774e-144
VPS25	2.04426e-145	2.3205e-144
CDH2	6.11172e-144	6.67212e-143
DYSF	7.97075e-144	8.3685e-143
LIX1L	1.33197e-143	1.34478e-142
SSTR2	1.76993e-142	1.72575e-141
KIF13B	4.19924e-142	3.95379e-141
LBR	2.76767e-141	2.5207e-140
ABCC3	6.29261e-141	5.53926e-140
KIAA1462	1.83364e-139	1.56122e-138
GBP1	1.68356e-137	1.38982e-136
SIRPA	9.29554e-136	7.46735e-135
GLTP	1.98007e-135	1.5444e-134
RASD2	5.33396e-135	4.04192e-134
ATP6V0C	1.40495e-134	1.03297e-133
DNASE1	3.69459e-133	2.65097e-132
ADM	4.74996e-133	3.325e-132
TMEM26	1.10004e-132	7.5075e-132
OAS2	8.16541e-132	5.44002e-131
RALGPS1	2.78514e-131	1.8135e-130
NR3C1	1.33457e-129	8.44395e-129
PPAP2A	3.64123e-129	2.25845e-128
SLC2A5	6.25342e-128	3.79167e-127
LOC401431	1.95984e-127	1.16322e-126
SLC16A1	6.57145e-127	3.81619e-126
C10orf10	8.15292e-127	4.63531e-126
ARHGAP10	2.9246e-125	1.62686e-124
CCDC151	9.24861e-125	5.0505e-124
PLSCR4	2.21611e-123	1.18835e-122
ABHD3	9.20817e-123	4.83525e-122
PARP3	1.20987e-122	6.23264e-122
C15orf59	1.51689e-122	7.68444e-122
RNF128	4.20038e-121	2.08473e-120
KCTD1	4.69496e-121	2.28638e-120
STARD13	6.35894e-121	3.04611e-120
SPARC	1.33318e-120	6.26017e-120
ADORA2A	6.23375e-120	2.88269e-119
ESRRA	2.14991e-118	9.7825e-118
TMEM33	3.45109e-118	1.54402e-117
RNF219	1.19059e-115	5.23984e-115
EHBP1	1.41123e-115	6.11e-115
DCHS1	1.07945e-114	4.60687e-114
LOC151534	1.34545e-114	5.67e-114
CD97	1.60492e-114	6.61818e-114
TMPRSS2	2.60135e-113	1.0594e-112
ABLIM3	1.09088e-112	4.37603e-112
MID1IP1	3.08833e-112	1.22257e-111
CTXN1	6.63611e-112	2.5896e-111
C22orf45	1.05735e-111	4.07577e-111
VCAM1	3.73015e-111	1.41429e-110
UNC119	5.0154e-111	1.87734e-110
AAGAB	9.60798e-111	3.54531e-110
SETMAR	1.11795e-110	4.0768e-110
CORO1C	1.26643e-109	4.56197e-109
FOXC1	4.61544e-109	1.6275e-108
NDUFB2	4.65028e-109	1.6275e-108
SLC22A23	7.07928e-109	2.44663e-108
SACM1L	1.21937e-108	4.16325e-108
FYN	2.64717e-108	8.93148e-108
SBK1	3.30988e-108	1.10199e-107
ZNF608	5.82897e-108	1.91758e-107
RALB	6.44692e-108	2.09625e-107
C22orf25	1.02701e-106	3.30812e-106
PLAGL2	1.06425e-105	3.36488e-105
RRP9	1.57528e-105	4.95793e-105
RLF	2.09838e-105	6.51477e-105
KATNAL1	2.2079e-105	6.77899e-105
C10orf41	1.15784e-104	3.51867e-104
LCP2	2.03632e-103	6.12e-103
APOBEC3G	8.15686e-103	2.42139e-102
DAB2	1.29483e-102	3.78677e-102
HEG1	2.12046e-102	6.14968e-102
BSG	2.13518e-102	6.14968e-102
ARSB	1.15301e-101	3.27031e-101
NCRNA00087	1.4776e-101	4.16536e-101
LSM4	1.61437e-101	4.485e-101
CHL1	1.11497e-100	3.06091e-100
FDX1L	1.37806e-100	3.7674e-100
GLIS3	1.88329e-100	5.08158e-100
KIAA1609	9.07941e-100	2.43024e-99
MCTP2	1.30374e-98	3.44563e-98
ERP27	3.1017e-97	8.1375e-97
MKKS	1.58731e-96	4.134e-96
SATB2	9.79843e-96	2.52396e-95
FEZ1	3.53244e-95	9.00645e-95
CCDC88A	3.88185e-95	9.80778e-95
ACAD11	4.31205e-95	1.07948e-94
FRMD4A	7.12295e-95	1.76705e-94
GBAS	2.54764e-94	6.27162e-94
COQ10A	5.81492e-94	1.41619e-93
PRDM4	9.96973e-94	2.40868e-93
AP1S2	1.36685e-92	3.28079e-92
MAPK1	3.96579e-92	9.42443e-92
ANGPTL2	6.20383e-92	1.45914e-91
NRXN2	7.55375e-92	1.76167e-91
SH3BP5	3.85573e-91	8.93034e-91
EGFLAM	3.98161e-91	9.13059e-91
PXMP4	3.87684e-90	8.827e-90
SCIN	1.02171e-89	2.30132e-89
ZNF777	1.37508e-89	3.08803e-89
UGT1A9	1.50533e-89	3.35146e-89
FHDC1	6.76142e-89	1.48829e-88
MAF	1.22397e-88	2.66448e-88
GPAM	2.29009e-88	4.96167e-88
ICAM1	6.05092e-88	1.30051e-87
LOC349114	1.45867e-87	3.11391e-87
LOC92659	5.10756e-87	1.08142e-86
P2RX7	5.55591e-87	1.1676e-86
PTPN18	1.11027e-86	2.31321e-86
MAL	3.0719e-86	6.34932e-86
EPSTI1	3.41407e-86	6.99947e-86
CNST	7.69539e-86	1.56873e-85
SLC4A11	9.52547e-86	1.92718e-85
LAMB1	2.00161e-85	4.01471e-85
TNFSF13B	1.11377e-84	2.2119e-84
TRIM68	1.45495e-84	2.86848e-84
NDUFC2	2.66208e-84	5.22432e-84
FLJ35390	5.45272e-84	1.06275e-83
NLRC4	8.78573e-82	1.70189e-81
HNF4G	1.61715e-81	3.11451e-81
HSPBP1	7.10963e-80	1.35736e-79
LOC100128822	1.25615e-79	2.38875e-79
UBD	2.86864e-79	5.40352e-79
EIF2A	4.73367e-79	8.84445e-79
FGFR1OP	7.05587e-79	1.31114e-78
CTTN	2.3658e-78	4.37169e-78
SPHK2	2.45065e-78	4.48893e-78
PARD6G	2.77976e-78	5.0596e-78
MEF2D	6.51547e-78	1.17878e-77
CRLS1	2.1791e-77	3.91539e-77
LOC152217	2.275e-77	4.06824e-77
GAS6	4.66775e-77	8.27864e-77
DCPS	5.42768e-77	9.56381e-77
CHCHD5	2.4943e-76	4.3575e-76
GPSM2	3.94708e-76	6.86847e-76
STK10	9.08681e-76	1.57061e-75
SAMHD1	1.74966e-75	3.00472e-75
COX4NB	2.13406e-75	3.63431e-75
ADAP2	1.03083e-74	1.74652e-74
CDS1	3.63079e-74	6.11722e-74
GAB3	7.24381e-74	1.21259e-73
FPR3	1.16301e-73	1.93098e-73
PHKG2	1.42815e-72	2.366e-72
PISD	3.32022e-72	5.46e-72
IGBP1	1.79592e-71	2.94251e-71
OXCT1	2.30383e-71	3.7375e-71
ADAP1	3.22491e-71	5.20154e-71
RASD1	8.07222e-71	1.29595e-70
WIPF1	1.70835e-70	2.73e-70
FN1	3.0712e-70	4.87273e-70
CELSR1	4.3897e-70	6.92757e-70
C16orf91	5.03246e-70	7.8919e-70
CHST11	8.95408e-70	1.3962e-69
NFIA	1.2314e-69	1.9079e-69
ZNF165	1.91819e-69	2.96136e-69
MYC	2.089e-69	3.20545e-69
SALL1	2.8447e-69	4.3314e-69
NUSAP1	1.14422e-68	1.729e-68
RPS6KA5	1.93957e-68	2.92608e-68
LOC388242	6.08943e-68	9.135e-68
RXRA	1.36863e-67	2.04377e-67
CCDC152	1.82892e-67	2.71516e-67
GPR125	3.66548e-67	5.41573e-67
ACACB	3.98084e-67	5.84161e-67
C9orf119	1.05934e-65	1.54749e-65
SAMD10	2.32189e-65	3.36894e-65
SNHG11	1.98348e-64	2.86e-64
EGLN2	1.47884e-63	2.12653e-63
ABCC10	4.91869e-63	7.03225e-63
SECISBP2L	3.20265e-62	4.55e-62
SERP1	4.20945e-61	5.95508e-61
GRIP1	5.88102e-61	8.27443e-61
GK5	6.91981e-61	9.688e-61
POP5	7.01871e-61	9.77786e-61
ARFGEF2	2.19437e-60	3.03487e-60
C17orf100	6.3391e-60	8.74152e-60
TAGLN2	6.87482e-60	9.42467e-60
SMYD3	4.00617e-59	5.47365e-59
FAM160B2	8.92611e-59	1.21288e-58
LNP1	7.57334e-58	1.02307e-57
LPL	7.98839e-58	1.07452e-57
BAZ1A	1.01852e-57	1.365e-57
RELN	1.87362e-57	2.49029e-57
HMGCS2	5.83039e-57	7.72617e-57
KCTD9	1.61602e-55	2.13652e-55
RAB1B	3.11953e-54	4.095e-54
CAPG	5.27378e-54	6.88378e-54
SGK3	1.63709e-53	2.132e-53
RAC2	1.05055e-52	1.35853e-52
C6orf27	1.37239e-52	1.7642e-52
LMNB1	1.83151e-52	2.34549e-52
ITGB2	5.13485e-52	6.54435e-52
C2	1.58235e-51	2.00623e-51
MRPS16	1.01026e-50	1.27653e-50
LOC202781	1.90516e-50	2.4029e-50
MREG	4.27058e-50	5.34729e-50
FBXO44	6.51092e-50	8.11521e-50
EMILIN2	8.44774e-50	1.04857e-49
NUDT3	9.11971e-50	1.12659e-49
PTS	2.62479e-49	3.22189e-49
CD84	6.58679e-49	8.06758e-49
XPC	9.79672e-49	1.19438e-48
RRM2	1.39033e-47	1.68653e-47
GTF2IP1	1.62075e-47	1.9569e-47
BID	2.81388e-46	3.37943e-46
PDE8A	4.74321e-46	5.67553e-46
SRCIN1	4.87421e-46	5.80572e-46
RSC1A1	3.89969e-45	4.62913e-45
CSTA	1.46562e-44	1.73727e-44
NCALD	8.35627e-44	9.83741e-44
TBC1D4	2.56735e-43	3.0112e-43
DSG2	4.55163e-43	5.30833e-43
PICK1	4.94521e-43	5.75043e-43
LGALS9	5.63044e-42	6.51267e-42
C7orf41	4.14633e-40	4.78038e-40
RGS9	6.37756e-40	7.31824e-40
KILLIN	1.67957e-39	1.919e-39
PVRL2	7.07705e-39	8.0535e-39
SPINT1	9.84199e-38	1.11466e-37
RPS8	4.63432e-37	5.2231e-37
C6orf26	5.79722e-37	6.51605e-37
CDC6	8.77855e-37	9.82352e-37
LOC150381	7.54398e-35	8.40171e-35
HNRNPA1L2	8.81927e-35	9.78805e-35
HOXB6	3.53111e-34	3.90158e-34
RNF157	5.8733e-34	6.46173e-34
ANKRD36BP1	8.47035e-34	9.28639e-34
TRIP13	1.43494e-33	1.56156e-33
HOXB5	4.64131e-33	5.04669e-33
TRIP12	3.63142e-32	3.9325e-32
VCPIP1	1.75636e-31	1.89913e-31
GLUL	1.51577e-30	1.6337e-30
SMAGP	1.78583e-29	1.91635e-29
IFI27	2.00444e-29	2.13281e-29
ZCWPW1	2.39525e-29	2.54942e-29
C6orf155	3.36677e-29	3.56593e-29
FAM113B	1.48439e-28	1.56e-28
MYEOV2	1.75393e-28	1.8375e-28
KIF13A	3.94665e-28	4.13161e-28
CLPTM1L	4.46877e-28	4.65767e-28
CARKD	1.47325e-26	1.52589e-26
NUDT19	7.30424e-26	7.54886e-26
TIMM10	2.78979e-24	2.87423e-24
NCRNA00116	4.60821e-24	4.73132e-24
SAPS3	1.50816e-23	1.54393e-23
WRN	7.16171e-23	7.29358e-23
KPNB1	1.2388e-22	1.25844e-22
FAM127B	6.46415e-22	6.53178e-22
POLR2F	1.3585e-21	1.37004e-21
GPR89A	1.40821e-18	1.41518e-18
MYCBP2	8.25612e-12	8.26e-12

### Sheet: gene vs. stage
gene	p-value	BH adjusted q-value
RRM2	4.14951e-21	1.13295e-18
LMNB1	4.73867e-19	6.4701e-17
TRIP13	9.95073e-18	9.0545e-16
NUSAP1	2.20373e-17	1.5015e-15
CDS1	8.54617e-15	4.6683e-13
C7orf41	2.25396e-14	1.02375e-12
CDC6	1.17024e-13	4.53862e-12
C6orf27	1.32612e-13	4.53862e-12
KILLIN	1.50406e-13	4.55e-12
SLC16A1	7.68889e-13	2.09937e-11
FN1	4.9673e-12	1.23346e-10
XPC	8.90173e-11	2.02475e-09
COL5A3	1.27527e-10	2.688e-09
CHL1	4.76376e-10	9.282e-09
MAL	9.10617e-10	1.65802e-08
TBC1D4	1.30765e-09	2.23519e-08
RALGPS1	2.51872e-09	4.04682e-08
TNFSF13B	6.43006e-09	9.75217e-08
GBP1	6.84521e-09	9.84237e-08
RPS8	2.90888e-08	3.97215e-07
BID	3.58061e-08	4.641e-07
SERP1	3.74246e-08	4.641e-07
GPR125	9.49442e-08	1.12642e-06
DSG2	1.07182e-07	1.21713e-06
RASD2	2.17654e-07	2.31e-06
SLC4A11	2.20193e-07	2.31e-06
FAM113B	4.30004e-07	4.34778e-06
NETO2	5.44169e-07	5.16817e-06
CHST11	5.49317e-07	5.16817e-06
APOBEC3G	5.99153e-07	5.40716e-06
NUDT3	6.13704e-07	5.40716e-06
LOC388242	6.64984e-07	5.67328e-06
TAGLN2	1.00579e-06	8.35545e-06
ADM	1.21733e-06	9.79588e-06
UBD	3.22062e-06	2.5116e-05
BAZ1A	3.35527e-06	2.548e-05
C17orf100	3.79454e-06	2.79641e-05
SSTR2	4.00494e-06	2.87368e-05
LZTS1	5.52516e-06	3.77423e-05
EGFLAM	5.52693e-06	3.77423e-05
CCDC109A	6.02434e-06	4.00844e-05
SATB2	6.38993e-06	4.1535e-05
ANGPTL2	8.02701e-06	5.03809e-05
WIPF1	8.12223e-06	5.03809e-05
SBK1	9.2415e-06	5.6056e-05
C10orf41	9.73313e-06	5.77454e-05
CSTA	1.10906e-05	6.42688e-05
OAS2	1.12608e-05	6.42688e-05
LNP1	1.59795e-05	8.91429e-05
PXMP4	1.7756e-05	9.7188e-05
KCNE4	2.70415e-05	0.000144529
MYC	2.76086e-05	0.0001449
C10orf10	3.26217e-05	0.000167921
PRSS23	3.63031e-05	0.000183517
GK5	3.9882e-05	0.000198049
C2	4.10174e-05	0.000199875
LOC100128822	5.38157e-05	0.000257674
NR3C1	6.19135e-05	0.000291357
KIF13B	6.95167e-05	0.000321585
SPARC	0.000172114	0.000783119
GTF2IP1	0.000180622	0.000808357
RAC2	0.000189266	0.000833381
SPINT1	0.000204497	0.000886154
ADORA2A	0.000232237	0.000990636
GBAS	0.000246273	0.00102203
C6orf155	0.000249794	0.00102203
VIM	0.000250828	0.00102203
KPNB1	0.000272574	0.00108179
FOXC1	0.000273419	0.00108179
UNC5B	0.000300001	0.00117
ICAM1	0.000312418	0.00120127
LCP2	0.000321038	0.00121727
VPS25	0.000379067	0.00141761
TMEM26	0.00039209	0.00144649
KCTD1	0.000427862	0.00153835
ACACB	0.000428259	0.00153835
RELN	0.000436247	0.0015452
SALL1	0.000441487	0.0015452
CARKD	0.000494112	0.0017075
SMAGP	0.000610306	0.00208267
CD97	0.000633085	0.00213373
FEZ1	0.000665248	0.00221479
FLJ35390	0.000712082	0.00234215
NUDT19	0.000772676	0.0025112
FHDC1	0.000817261	0.00262485
SCIN	0.000830624	0.00263675
LGALS9	0.00118594	0.00372138
GLUL	0.00125862	0.00390459
OXCT1	0.00131091	0.0040211
EPSTI1	0.00139621	0.00423518
EMILIN2	0.0015068	0.0045204
KIAA1609	0.00196827	0.00584062
RNF219	0.00200643	0.00588984
NLRC4	0.00281922	0.00818773
GPSM2	0.00360964	0.010373
SLC2A5	0.00371027	0.0105511
C15orf59	0.00378601	0.0106555
MYCBP2	0.004017	0.0111902
IGBP1	0.00458779	0.0126512
MKKS	0.00498173	0.0136001
NFIA	0.0059566	0.0161005
PARP3	0.00613996	0.0164334
UGT1A9	0.00659416	0.0174777
CCDC88A	0.00676234	0.0177512
LOC202781	0.00684303	0.0177919
COQ10A	0.00719744	0.0185368
PTGER3	0.0074966	0.0191268
ADAP1	0.00812864	0.0205474
NEK11	0.00822447	0.0205989
HNRNPA1L2	0.00831279	0.0206308
TBC1D1	0.00982423	0.0241623
MID1IP1	0.0102157	0.0249008
VCPIP1	0.0119502	0.0288707
ZNF165	0.0126023	0.0300632
ABLIM3	0.012664	0.0300632
FPR3	0.0140704	0.0331139
SECISBP2L	0.0144533	0.0336084
CORO1C	0.0145267	0.0336084
CRLS1	0.0148697	0.0341128
TIMM10	0.0163911	0.0372899
C6orf26	0.0170439	0.0384543
AP1S2	0.0178138	0.0398621
CLPTM1L	0.0182406	0.0404851
POLR2F	0.0188036	0.0413983
P2RX7	0.0198465	0.0433447
DYSF	0.0203252	0.0439786
HOXB5	0.0204589	0.0439786
FGFR1OP	0.0258947	0.0552285
LPL	0.0271697	0.0573658
ITGB2	0.0273171	0.0573658
KIAA1462	0.0289109	0.0600921
SMYD3	0.0290555	0.0600921
CAPG	0.0300254	0.0616312
NCRNA00087	0.0302694	0.0616682
INPP5J	0.0315494	0.0634492
LAMB1	0.0316084	0.0634492
GGT1	0.0372356	0.0741994
STK10	0.038265	0.075696
FAM127B	0.0385412	0.075696
SACM1L	0.0395882	0.077197
GPAM	0.0407594	0.0789172
APLNR	0.0418667	0.0804902
ADAP2	0.0450127	0.0857481
LIX1L	0.0452298	0.0857481
GRIP1	0.0502453	0.0945999
SAMHD1	0.0506678	0.0947418
TMPRSS2	0.0520568	0.0966768
SIRPA	0.0578719	0.106292
NDUFB2	0.0580127	0.106292
LOC401431	0.0586677	0.106775
TRIM68	0.0592285	0.107082
RXRA	0.0623227	0.111935
PRDM4	0.0630868	0.112567
FYN	0.0640506	0.113544
SH3BP5	0.0721743	0.12712
CD36	0.0726458	0.12713
DCHS1	0.0811602	0.141126
ARFGEF2	0.0842981	0.145654
CELSR1	0.0858533	0.147409
TBC1D14	0.0895671	0.152824
MEF2D	0.0930938	0.157718
EIF2A	0.0940494	0.157718
PARD6G	0.0941687	0.157718
PICK1	0.0972435	0.161433
SETMAR	0.0975696	0.161433
MREG	0.100747	0.165686
AAGAB	0.102639	0.167787
RASD1	0.104748	0.170215
GLIS3	0.107612	0.173836
DHRS7	0.114482	0.183844
CCDC152	0.11593	0.18508
SLC16A4	0.12178	0.19329
HOXB6	0.125166	0.197516
SLC22A23	0.13388	0.210054
KDR	0.13635	0.212706
SAPS3	0.137293	0.212961
FBXO44	0.143215	0.220891
ETS1	0.171967	0.263748
PLAGL2	0.179434	0.273662
PTS	0.181464	0.27522
ABCC3	0.185366	0.279585
RNF157	0.187116	0.280674
LSM4	0.191501	0.285682
ESRRA	0.195366	0.289864
GPR89A	0.198618	0.293096
RLF	0.211019	0.309721
GAB3	0.216974	0.316212
ATP6V0C	0.217758	0.316212
CD84	0.224274	0.323951
HEG1	0.228138	0.327799
WRN	0.242062	0.345984
MYEOV2	0.247053	0.351279
BSG	0.25227	0.356838
RGS9	0.254754	0.358495
SAMD10	0.257231	0.360123
CHCHD5	0.261412	0.362602
KIF13A	0.261658	0.362602
ZCWPW1	0.285304	0.393373
RAB1B	0.290324	0.398284
CTTN	0.292111	0.398731
EGLN2	0.325087	0.441536
SPHK2	0.341894	0.462065
LOC151534	0.373567	0.502383
ACAD11	0.396906	0.531154
GALNT14	0.406486	0.54132
DCPS	0.41697	0.552587
LOC150381	0.423251	0.558201
FDX1L	0.440238	0.576814
HNF4G	0.441591	0.576814
POP5	0.455259	0.589167
PDE8A	0.455364	0.589167
ERP27	0.461643	0.594474
RNF128	0.475789	0.609814
KCTD9	0.480903	0.611778
MAF	0.481803	0.611778
ANKRD36BP1	0.494343	0.624795
RALB	0.501065	0.630372
VCAM1	0.517706	0.64832
MCTP2	0.53929	0.672265
CCDC151	0.547647	0.67958
KATNAL1	0.562069	0.693618
HMGCS2	0.564041	0.693618
ZNF608	0.573884	0.702558
LOC152217	0.578914	0.705192
CNST	0.581202	0.705192
UNC119	0.602691	0.72803
SNHG11	0.623811	0.750221
PISD	0.635055	0.75817
STARD13	0.635974	0.75817
MRPS16	0.680922	0.800816
NCALD	0.682063	0.800816
NCRNA00116	0.683424	0.800816
NDUFC2	0.68348	0.800816
RPS6KA5	0.698255	0.812276
LOC92659	0.70032	0.812276
MTMR11	0.707608	0.812276
ABCC10	0.708336	0.812276
ABHD3	0.70921	0.812276
SGK3	0.711113	0.812276
CDH2	0.714372	0.812455
SRCIN1	0.719426	0.812455
C22orf25	0.720199	0.812455
PHKG2	0.73994	0.830992
GLTP	0.743217	0.830992
FRMD4A	0.745762	0.830992
HSPBP1	0.766564	0.850699
PVRL2	0.772153	0.853432
RRP9	0.782312	0.861174
C16orf91	0.791377	0.867655
ZNF777	0.809262	0.883714
PTPN18	0.822093	0.890672
LOC349114	0.825001	0.890672
EHBP1	0.825421	0.890672
TRIP12	0.836944	0.89955
DNASE1	0.851784	0.91191
GAS6	0.871123	0.927074
C22orf45	0.875501	0.927074
IFI27	0.876136	0.927074
ARHGAP10	0.883284	0.92774
LBR	0.886251	0.92774
CTXN1	0.88696	0.92774
PPAP2A	0.898998	0.936743
FAM160B2	0.903895	0.938263
NPAS2	0.935112	0.966991
MAPK1	0.944588	0.973104
NRXN2	0.955907	0.975964
RSC1A1	0.957865	0.975964
PLSCR4	0.959632	0.975964
ARSB	0.965019	0.975964
TMEM33	0.968002	0.975964
C9orf119	0.968814	0.975964
COX4NB	0.991294	0.993333
DAB2	0.993333	0.993333

### Sheet: gene vs. survival
gene	p-value	BH adjusted q-value
TRIP13	1.19083e-23	3.2487e-21
RRM2	1.09621e-22	1.5015e-20
LMNB1	2.58862e-19	2.3569e-17
CDC6	1.94485e-18	1.32405e-16
NUSAP1	8.7169e-16	4.76112e-14
CDS1	2.15715e-15	9.828e-14
TAGLN2	4.19177e-12	1.6341e-10
DSG2	7.17344e-12	2.44676e-10
TBC1D4	1.35388e-11	4.095e-10
BID	7.55448e-11	2.06115e-09
C7orf41	9.70496e-11	2.40736e-09
CHST11	1.18792e-10	2.604e-09
PXMP4	1.23763e-10	2.604e-09
FN1	2.44166e-10	4.758e-09
C6orf27	3.46701e-10	6.21075e-09
KIF13B	3.63908e-10	6.21075e-09
SPINT1	2.12223e-09	3.40447e-08
BAZ1A	6.01394e-09	9.11517e-08
FLJ35390	1.85247e-08	2.65816e-07
CCDC88A	2.4296e-08	3.31695e-07
TNFSF13B	3.15287e-08	4.095e-07
RPS8	4.01491e-08	4.93675e-07
RALGPS1	4.26592e-08	4.93675e-07
GBP1	4.33723e-08	4.93675e-07
MAL	6.99828e-08	7.644e-07
SMYD3	8.89237e-08	9.3345e-07
C15orf59	1.17844e-07	1.19311e-06
SECISBP2L	1.55736e-07	1.4287e-06
SLC16A1	1.56549e-07	1.4287e-06
KPNB1	1.56994e-07	1.4287e-06
APOBEC3G	2.65345e-07	2.33371e-06
RAC2	2.73688e-07	2.33756e-06
CD97	4.55982e-07	3.65517e-06
MYC	4.68739e-07	3.65517e-06
C2	4.77855e-07	3.65517e-06
ICAM1	4.81738e-07	3.65517e-06
ACACB	5.76831e-07	4.158e-06
TBC1D1	5.83113e-07	4.158e-06
VIM	5.94234e-07	4.158e-06
ESRRA	7.39086e-07	5.00288e-06
CSTA	7.54929e-07	5.00288e-06
FAM113B	7.75284e-07	5.00288e-06
ADAP1	7.88474e-07	5.00288e-06
COL5A3	1.50627e-06	9.36886e-06
C10orf41	1.82615e-06	1.1102e-05
OXCT1	2.49917e-06	1.4837e-05
OAS2	4.15118e-06	2.41053e-05
CORO1C	4.28164e-06	2.43425e-05
MKKS	4.97009e-06	2.769e-05
TBC1D14	5.5993e-06	3.0576e-05
EMILIN2	5.83967e-06	3.12612e-05
LIX1L	6.08182e-06	3.192e-05
SSTR2	7.79535e-06	4.01774e-05
LGALS9	9.98273e-06	5.04544e-05
NCRNA00087	1.30359e-05	6.45273e-05
GAB3	1.36141e-05	6.63e-05
ADAP2	1.45642e-05	6.99263e-05
ABCC3	1.69992e-05	8.00172e-05
GPAM	1.77787e-05	8.23627e-05
FHDC1	1.9025e-05	8.645e-05
INPP5J	2.1785e-05	9.75639e-05
PRDM4	2.25326e-05	9.90726e-05
LCP2	2.52162e-05	0.000108373
DHRS7	2.55353e-05	0.000108373
NPAS2	2.62041e-05	0.000108373
ZNF165	2.62326e-05	0.000108373
UBD	2.76088e-05	0.00011246
LOC100128822	2.89916e-05	0.000116426
SLC2A5	3.03342e-05	0.000119883
ANGPTL2	3.41254e-05	0.00013299
TRIM68	3.8854e-05	0.000149573
LBR	4.50843e-05	0.000171004
EPSTI1	4.77187e-05	0.000178385
SACM1L	4.92171e-05	0.000181508
WIPF1	5.33662e-05	0.000192537
RNF128	5.36014e-05	0.000192537
NUDT3	5.68343e-05	0.000201382
C6orf155	6.43632e-05	0.0002254
EGFLAM	6.7942e-05	0.000234642
GBAS	7.27937e-05	0.000246374
ARFGEF2	7.30833e-05	0.000246374
FEZ1	8.08262e-05	0.000269005
C10orf10	8.62812e-05	0.00028145
SIRPA	8.65968e-05	0.00028145
ZNF608	9.93282e-05	0.000318928
HMGCS2	0.000101762	0.000323035
SLC4A11	0.000105323	0.000330496
ADORA2A	0.000113889	0.000353315
SPARC	0.000116263	0.000356627
ATP6V0C	0.000135085	0.000409758
RASD2	0.000161419	0.000484257
LZTS1	0.000167147	0.000495991
NLRC4	0.000169611	0.00049789
KCNE4	0.000182192	0.000529132
FBXO44	0.000209013	0.000600637
TMPRSS2	0.000214458	0.000608939
STK10	0.000216363	0.000608939
TMEM33	0.000225089	0.000627034
BSG	0.000238742	0.000656044
SCIN	0.000240309	0.000656044
KCTD1	0.000275184	0.000743814
RNF219	0.000329874	0.000882898
CDH2	0.000397265	0.00105295
KILLIN	0.000421858	0.00110738
ITGB2	0.000443328	0.00115265
C22orf25	0.000483428	0.00124506
NDUFB2	0.000539643	0.00137685
NETO2	0.000572966	0.00144833
TMEM26	0.000669507	0.00167684
SETMAR	0.000735644	0.00182573
COQ10A	0.000835446	0.00205475
CHL1	0.000880867	0.00212926
RLF	0.000881341	0.00212926
FRMD4A	0.000926191	0.00220743
NR3C1	0.00092987	0.00220743
PTPN18	0.00100768	0.00237152
UGT1A9	0.00101835	0.00237616
SAPS3	0.00109431	0.00253176
SGK3	0.00124272	0.00285096
ERP27	0.00143471	0.00326397
STARD13	0.00158247	0.00357037
MCTP2	0.00165284	0.00369857
CCDC151	0.00179557	0.00398528
PARP3	0.00195871	0.00431233
CARKD	0.00226601	0.00492364
XPC	0.00227245	0.00492364
MTMR11	0.00229207	0.00492704
LOC401431	0.00243943	0.00519212
GLTP	0.0024667	0.00519212
FYN	0.00247244	0.00519212
P2RX7	0.00340159	0.00706304
LOC92659	0.00341509	0.00706304
SAMHD1	0.00401816	0.00823603
FPR3	0.00404259	0.00823603
MREG	0.00415187	0.00836221
ADM	0.00416579	0.00836221
ABCC10	0.00455484	0.00907644
GLUL	0.00478902	0.00941827
NDUFC2	0.00479538	0.00941827
GPR89A	0.00515463	0.0100515
ABLIM3	0.00561287	0.0108675
AP1S2	0.00582159	0.0111922
FGFR1OP	0.00609595	0.0116377
RAB1B	0.00634524	0.0120295
PLSCR4	0.00664593	0.0125127
SMAGP	0.00753748	0.0140941
KATNAL1	0.00891648	0.0165592
AAGAB	0.00906162	0.016715
GALNT14	0.0106098	0.0194394
CCDC109A	0.0108267	0.0197046
HNRNPA1L2	0.0120025	0.0216999
UNC5B	0.0123077	0.0221054
ARSB	0.0155627	0.0277687
PLAGL2	0.0158203	0.0280451
C16orf91	0.0179495	0.0316142
GAS6	0.018732	0.032781
SH3BP5	0.0192202	0.0334211
C6orf26	0.0209947	0.0362757
DNASE1	0.0239647	0.041147
MAF	0.0247534	0.0422354
PICK1	0.0255644	0.0433483
COX4NB	0.0259495	0.0437297
KIAA1462	0.0263154	0.0440742
ARHGAP10	0.0270004	0.0449458
GRIP1	0.0277879	0.0459764
MID1IP1	0.028278	0.046382
SPHK2	0.0283728	0.046382
VCAM1	0.028855	0.0468894
ETS1	0.0309864	0.050055
MYCBP2	0.0353225	0.0567238
CAPG	0.0409235	0.065334
DCPS	0.0419117	0.0665226
ABHD3	0.0433496	0.0681164
LOC150381	0.0434149	0.0681164
GGT1	0.0449088	0.0700577
GLIS3	0.0465169	0.0717591
CD84	0.0465251	0.0717591
PRSS23	0.0497004	0.0762259
LOC151534	0.0513284	0.0782829
CTXN1	0.0518585	0.0786521
LOC202781	0.0530258	0.0799781
DCHS1	0.0549837	0.0824756
NRXN2	0.0567496	0.0846593
NCALD	0.0580517	0.086131
HEG1	0.0603524	0.0890605
NEK11	0.0760425	0.111116
C9orf119	0.0761127	0.111116
HOXB6	0.0828917	0.120369
PTS	0.0851263	0.12296
FAM127B	0.0861019	0.123715
VCPIP1	0.0909492	0.129995
POP5	0.0923108	0.131254
SLC16A4	0.0931219	0.131722
MAPK1	0.109875	0.154066
CD36	0.110047	0.154066
EGLN2	0.110888	0.154452
GK5	0.121632	0.168556
CNST	0.13192	0.181889
SBK1	0.134008	0.18384
WRN	0.134943	0.184011
EHBP1	0.135481	0.184011
SERP1	0.152631	0.205643
LOC152217	0.152914	0.205643
LOC349114	0.154677	0.206576
ZNF777	0.155121	0.206576
CCDC152	0.162462	0.215169
HNF4G	0.16315	0.215169
GTF2IP1	0.164751	0.216235
RPS6KA5	0.177856	0.23232
SRCIN1	0.191896	0.249465
CELSR1	0.193397	0.250225
TRIP12	0.196838	0.253475
PVRL2	0.201875	0.258741
RALB	0.215848	0.275358
LPL	0.216907	0.275421
CTTN	0.221463	0.279905
CRLS1	0.244116	0.307114
PARD6G	0.255179	0.319559
FDX1L	0.265351	0.33078
PTGER3	0.266838	0.331122
SAMD10	0.269926	0.333438
FAM160B2	0.274735	0.33785
KIF13A	0.285354	0.349335
DAB2	0.289239	0.35251
RGS9	0.300211	0.364256
LSM4	0.305608	0.369164
DYSF	0.318203	0.382684
TIMM10	0.335021	0.401143
RSC1A1	0.349317	0.416435
MEF2D	0.351641	0.416701
PISD	0.352593	0.416701
C22orf45	0.369288	0.434551
IFI27	0.383486	0.449321
LNP1	0.392161	0.457521
NFIA	0.421462	0.489614
CLPTM1L	0.423523	0.489923
MYEOV2	0.432457	0.498147
LOC388242	0.454622	0.521478
RASD1	0.460703	0.526242
MRPS16	0.483601	0.550096
RNF157	0.487054	0.551725
HOXB5	0.490641	0.552137
CHCHD5	0.491463	0.552137
SNHG11	0.50184	0.561485
C17orf100	0.531388	0.592118
APLNR	0.590058	0.65482
KIAA1609	0.615306	0.678326
FOXC1	0.616208	0.678326
SALL1	0.626766	0.687178
POLR2F	0.634647	0.693034
NCRNA00116	0.640239	0.696356
IGBP1	0.667967	0.721948
HSPBP1	0.669058	0.721948
NUDT19	0.694685	0.74665
SATB2	0.701272	0.750773
RELN	0.727835	0.776168
RXRA	0.745426	0.791834
RRP9	0.754852	0.798739
EIF2A	0.803309	0.846731
KCTD9	0.822196	0.863306
PDE8A	0.843406	0.882183
PPAP2A	0.867902	0.90434
LAMB1	0.879148	0.910339
ZCWPW1	0.880328	0.910339
SLC22A23	0.891001	0.9179
GPR125	0.928961	0.953407
ACAD11	0.933098	0.954067
UNC119	0.944614	0.962237
PHKG2	0.950269	0.964399
KDR	0.963063	0.973764
VPS25	0.967552	0.974693
GPSM2	0.975619	0.979206
ANKRD36BP1	0.994145	0.994145
