## Supplementary material for "High-dimension to high-dimension screening for detecting genome-wide epigenetic regulators of gene expression": Table S6

### Sheet: CpG vs. survival
CpG site	p-value	BH adjusted q-value
cg18877506	2.06463e-06	0.0002097
cg22074858	2.33465e-06	0.0002097
cg12683929	4.18723e-06	0.0002514
cg12177743	7.43135e-06	0.00033435
cg07952391	1.71573e-05	0.0006192
cg20059151	2.73952e-05	0.000768857
cg11976166	2.98802e-05	0.000768857
cg12558519	3.75691e-05	0.000846
cg00563229	4.50169e-05	0.0009
cg13997435	6.89184e-05	0.001164
cg19400725	7.60895e-05	0.001164
cg00695416	7.76421e-05	0.001164
cg09432376	9.18865e-05	0.00125743
cg23519022	9.77764e-05	0.00125743
cg13282594	0.000120097	0.00138518
cg20822579	0.000123127	0.00138518
cg09533293	0.000197233	0.00187089
cg05221167	0.000198303	0.00187089
cg25084878	0.000205287	0.00187089
cg14586939	0.000212616	0.00187089
cg03294619	0.000218271	0.00187089
cg03694261	0.000245938	0.00193785
cg19843036	0.000247614	0.00193785
cg13518195	0.000272683	0.00204512
cg04619381	0.000328711	0.00236672
cg20133313	0.000416557	0.00280131
cg15582789	0.000432917	0.00280131
cg13319175	0.00043576	0.00280131
cg24545967	0.000459586	0.0028526
cg07423149	0.000489699	0.00287005
cg01570885	0.000494286	0.00287005
cg08090640	0.000546864	0.00307611
cg26388152	0.000592483	0.00323173
cg13471990	0.000610674	0.00323298
cg14592099	0.000722245	0.0037144
cg09874600	0.00078967	0.00394835
cg14446712	0.0008383	0.00406537
cg12408911	0.000880064	0.00406537
cg13802966	0.000880831	0.00406537
cg03852144	0.000995368	0.00447916
cg02699167	0.00116909	0.00513258
cg10146929	0.00122107	0.00523316
cg00936626	0.0012917	0.00540711
cg20910746	0.00146821	0.00600631
cg06277657	0.00157053	0.00628211
cg19601328	0.0016814	0.00657941
cg10910775	0.00184846	0.0070792
cg06456031	0.00192659	0.00722471
cg08251399	0.00203571	0.00747812
cg00708598	0.00215109	0.00774391
cg22708914	0.00233442	0.00823912
cg24335149	0.00241376	0.00827741
cg11314684	0.00243724	0.00827741
cg12354377	0.00282428	0.00941428
cg24660086	0.00300529	0.0098355
cg09637363	0.00307232	0.0098753
cg02126753	0.00330162	0.0104006
cg26134665	0.00335129	0.0104006
cg05668853	0.00379594	0.0115808
cg16150435	0.004697	0.014091
cg25481253	0.0049848	0.0147092
cg01251255	0.00511235	0.0148423
cg20131596	0.00521806	0.0149087
cg23265096	0.00557307	0.0155383
cg26898336	0.00561104	0.0155383
cg17127769	0.00650755	0.0175282
cg08675664	0.00652438	0.0175282
cg17998964	0.00680267	0.0180071
cg07823492	0.00724615	0.0185726
cg07977490	0.00729832	0.0185726
cg04301614	0.00732586	0.0185726
cg24088438	0.0092416	0.0227588
cg20202438	0.00929194	0.0227588
cg11822932	0.0093564	0.0227588
cg24169915	0.00961548	0.0228416
cg14034870	0.00964425	0.0228416
cg15983520	0.0114219	0.0264925
cg15387123	0.0114801	0.0264925
cg08448751	0.012605	0.0287202
cg01353448	0.013249	0.0298103
cg00622552	0.0146283	0.0325072
cg10574499	0.0149701	0.0328612
cg17124700	0.0197792	0.042566
cg24330042	0.0198641	0.042566
cg21416237	0.0236561	0.0500953
cg16483916	0.024082	0.0504042
cg10071275	0.0287219	0.0594245
cg08538752	0.0302529	0.061881
cg06759890	0.0330135	0.0667688
cg09878269	0.0340748	0.0681496
cg23173910	0.0363998	0.0719997
cg09830866	0.0373429	0.0730622
cg15741583	0.0406681	0.0787124
cg09539538	0.0442176	0.0846721
cg18515587	0.0466151	0.0872645
cg05023691	0.0473773	0.0872645
cg21624282	0.0475217	0.0872645
cg01305625	0.0479711	0.0872645
cg02214188	0.0479955	0.0872645
cg19904463	0.0485771	0.0874388
cg02751839	0.0516586	0.0920648
cg11081833	0.0532908	0.0940425
cg03782727	0.0562712	0.0983381
cg12981137	0.0577194	0.0993584
cg07084163	0.0580625	0.0993584
cg16983159	0.058511	0.0993584
cg23208881	0.0592266	0.0996336
cg11759378	0.0611443	0.101907
cg01015871	0.0679014	0.112131
cg19257550	0.0695974	0.113887
cg21696393	0.0738284	0.119722
cg02671171	0.0805556	0.129464
cg20880234	0.0822945	0.131089
cg18972811	0.0837696	0.131751
cg23719124	0.0841741	0.131751
cg15475323	0.0875401	0.135838
cg06539449	0.0883514	0.135925
cg10011623	0.0945686	0.144257
cg07693270	0.0979941	0.147069
cg08615333	0.0980458	0.147069
cg03104936	0.102428	0.152372
cg24625388	0.111536	0.164562
cg18555555	0.11897	0.174102
cg17903316	0.120229	0.174526
cg21109025	0.122188	0.17595
cg14912034	0.128696	0.183851
cg17861230	0.135377	0.191873
cg05380910	0.137899	0.193921
cg17826679	0.140843	0.196525
cg01120308	0.166959	0.230432
cg02755525	0.167703	0.230432
cg23539753	0.180404	0.245345
cg10045881	0.181283	0.245345
cg06172871	0.187668	0.252091
cg21350115	0.189126	0.252168
cg15576195	0.202887	0.268527
cg17356252	0.219429	0.288301
cg17489451	0.2239	0.292043
cg09851465	0.248529	0.321837
cg22294908	0.257337	0.330861
cg20769842	0.261074	0.333286
cg06536578	0.268011	0.339733
cg20011352	0.304917	0.383812
cg01747665	0.307815	0.384769
cg04337944	0.325788	0.404426
cg19257200	0.353251	0.435515
cg22721827	0.361739	0.442861
cg20200335	0.364131	0.442861
cg13442811	0.386394	0.466785
cg20802392	0.396204	0.475445
cg16153267	0.408324	0.484342
cg22197830	0.409839	0.484342
cg06630241	0.411691	0.484342
cg02589695	0.471126	0.550667
cg07763768	0.477473	0.554485
cg07971188	0.486983	0.561904
cg06882877	0.491224	0.563187
cg27069753	0.526611	0.599936
cg10431340	0.532987	0.60172
cg09313705	0.536563	0.60172
cg22736323	0.538205	0.60172
cg15747595	0.558785	0.620872
cg22252999	0.586951	0.648167
cg20006825	0.607488	0.666755
cg00298357	0.620696	0.677122
cg01484156	0.629995	0.679336
cg10173075	0.630273	0.679336
cg17095936	0.649655	0.696059
cg09837648	0.667911	0.711385
cg00983899	0.721826	0.764286
cg17754680	0.731543	0.76957
cg06454084	0.737701	0.76957
cg07803864	0.739642	0.76957
cg12754854	0.781951	0.808914
cg13673094	0.821408	0.844571
cg04743650	0.825803	0.844571
cg00186701	0.884443	0.899434
cg08370996	0.90401	0.914167
cg06339706	0.914677	0.919787
cg23228178	0.970233	0.970233

### Sheet: gene vs. survival
gene	p-values	BH adjusted q-value
H2AFY2	7.45592e-05	0.0122696
C16orf80	0.000109034	0.0122696
THNSL2	0.000139603	0.0122696
STEAP3	0.000151238	0.0122696
SEC61G	0.000174161	0.0122696
MXRA8	0.000176545	0.0122696
RNF122	0.000216398	0.0122696
SERPING1	0.000234402	0.0122696
HRASLS3	0.000274642	0.0122696
SEPHS1	0.000294981	0.0122696
MEOX2	0.000321446	0.0122696
HDAC2	0.000357335	0.0122696
PLCB1	0.000393302	0.0122696
EMP3	0.000400407	0.0122696
AEBP1	0.000496936	0.0133422
MSRB2	0.000497612	0.0133422
TIMP1	0.000550032	0.0135257
LDB1	0.000627707	0.0135257
TMEM140	0.000639943	0.0135257
PHLDA3	0.00066044	0.0135257
CHI3L1	0.000662095	0.0135257
RPRM	0.000757964	0.0143942
ODC1	0.000790348	0.0143942
DYNLT3	0.000829641	0.0143942
KIAA1166	0.000838822	0.0143942
VPS72	0.00102913	0.0163944
GPNMB	0.00106767	0.0163944
TMBIM1	0.0011053	0.0163944
CFI	0.00110824	0.0163944
TEX10	0.00116474	0.0166557
NXN	0.00130057	0.0179982
ZNF248	0.00153638	0.0197652
CXXC4	0.00158264	0.0197652
FLJ21963	0.00160302	0.0197652
TRIP6	0.00161255	0.0197652
GNG4	0.00182366	0.021732
FMOD	0.00204945	0.0220607
OLIG2	0.00206157	0.0220607
CSRP1	0.00206277	0.0220607
KLHL26	0.00210414	0.0220607
BCL7A	0.00210837	0.0220607
SRPX2	0.00275331	0.0281231
CXCL14	0.0030525	0.0301604
SIX1	0.00312279	0.0301604
FBXL2	0.00318743	0.0301604
PHF11	0.00334312	0.0301604
PDLIM4	0.00342428	0.0301604
PDPN	0.00350497	0.0301604
ZBTB5	0.00350887	0.0301604
IDS	0.00354637	0.0301604
CBR1	0.0035855	0.0301604
SP100	0.00366967	0.0302748
KLRC3	0.00394752	0.0319525
ECHDC2	0.00439302	0.0349001
CCDC109B	0.00459379	0.0358316
SLC22A18	0.00475532	0.0362275
UBE2I	0.00481344	0.0362275
CENPT	0.00538707	0.0397031
DRG2	0.00556573	0.0397031
GRB10	0.00558644	0.0397031
C1QL1	0.00564543	0.0397031
OSBPL3	0.00595263	0.03999
SOX4	0.00595548	0.03999
RPL34	0.00596587	0.03999
CYB5R1	0.00651237	0.0429816
TCTA	0.00666439	0.0432049
C20orf42	0.00674761	0.0432049
TBC1D1	0.00687964	0.0434024
PLA2G5	0.00701665	0.0436252
CCNB1IP1	0.00730282	0.0444414
LAMA2	0.00735511	0.0444414
GPSM2	0.00776617	0.0462734
NETO2	0.00793378	0.0466246
TRIP4	0.00863864	0.0500807
MNX1	0.00902936	0.0516479
PIPOX	0.00928181	0.0523934
COPZ2	0.0096636	0.0538401
AMPD3	0.00999639	0.0549802
CD59	0.0101414	0.0550716
XKR8	0.0110948	0.0594958
ANXA1	0.011786	0.0624224
MOXD1	0.0121845	0.063746
HPS1	0.0124392	0.064294
RPS20	0.0126009	0.0643545
CEBPB	0.0136566	0.0689255
PLK3	0.013944	0.0690223
CTCF	0.0141273	0.0690223
RARRES1	0.0142111	0.0690223
MNAT1	0.0143193	0.0690223
TOX3	0.0145463	0.0693375
JHDM1D	0.0153156	0.0716582
BCOR	0.0153673	0.0716582
KLHDC2	0.0164977	0.075362
ESRRA	0.0165129	0.075362
NSUN5	0.0172696	0.0765536
CAPG	0.0173791	0.0765536
CXADR	0.0174058	0.0765536
SRPK1	0.0176609	0.0765536
ANGPT1	0.0176662	0.0765536
CD97	0.0183698	0.0788063
LRP6	0.0190198	0.0807872
RBP1	0.0192801	0.0810899
EPHB1	0.020149	0.0836246
MT1E	0.0202726	0.0836246
CAPRIN2	0.0210452	0.0848994
ZNF423	0.0210754	0.0848994
ABHD5	0.0212138	0.0848994
HTATIP2	0.0213733	0.0848994
CTSZ	0.0222999	0.0863241
FAM50B	0.0223729	0.0863241
SAFB	0.0223978	0.0863241
SLC25A23	0.0226729	0.0863241
TUSC3	0.0229193	0.0863241
CALCRL	0.0229393	0.0863241
SFXN1	0.0231811	0.0864757
STOM	0.0234643	0.0867775
CLCF1	0.0236702	0.0867907
MDFIC	0.0249169	0.0905876
TMEM5	0.0257876	0.092106
TREM2	0.0259035	0.092106
PDGFA	0.0259786	0.092106
C1orf106	0.0267256	0.0939777
NPC2	0.0274261	0.0954466
RAB33A	0.0275883	0.0954466
CD151	0.0281463	0.0965981
FNTB	0.0293879	0.100059
ACOX2	0.0297584	0.100522
UBQLN2	0.0301253	0.100967
CCBL1	0.0311722	0.103666
STAB1	0.0323523	0.106079
TMEM97	0.0323924	0.106079
RGN	0.0326793	0.106208
RAB3IL1	0.0342703	0.109279
LTBP1	0.0342756	0.109279
EFEMP1	0.0343884	0.109279
AURKB	0.0355423	0.112115
B4GALNT1	0.0368719	0.11546
C20orf67	0.0379524	0.117982
STAC	0.0391497	0.120829
SERPINB6	0.0404392	0.1231
HIST1H1C	0.0404593	0.1231
GLUD1	0.04139	0.125044
HSPB2	0.0428157	0.128447
DUSP26	0.0446653	0.132366
VAV3	0.044739	0.132366
KCNF1	0.0463231	0.136114
DCX	0.0478258	0.139573
DGKI	0.0491876	0.142578
CECR1	0.0523722	0.15079
SLAMF8	0.056477	0.161524
WASF1	0.058263	0.165529
ASCL1	0.059359	0.167533
KCNMB1	0.0610231	0.17002
FBN2	0.0613262	0.17002
C15orf29	0.061429	0.17002
CDC7	0.0655177	0.180174
FLJ20273	0.0661096	0.180643
HCP5	0.0677649	0.183995
TGFB3	0.0707155	0.190621
STMN1	0.0710941	0.190621
NPEPL1	0.0734053	0.195596
CRB1	0.074741	0.197925
IGFBP6	0.0771408	0.202083
REPS2	0.0777887	0.202083
SOX10	0.0781504	0.202083
TMEM93	0.0781952	0.202083
PHF15	0.0787359	0.202262
ANP32A	0.0807722	0.206258
HP	0.0845464	0.212712
RASL11B	0.0847506	0.212712
CRTC1	0.0847875	0.212712
CD81	0.0863984	0.214212
FBLN1	0.0865855	0.214212
SDC4	0.0868833	0.214212
HCFC1	0.0877231	0.215047
LRP1B	0.0915304	0.223105
S100A13	0.0957289	0.229185
ARSJ	0.0957374	0.229185
MBIP	0.0967071	0.229185
TM9SF1	0.0976037	0.229185
WDTC1	0.0976122	0.229185
C6orf124	0.0980107	0.229185
SKIV2L2	0.0981921	0.229185
FUS	0.0982984	0.229185
TTC12	0.0992168	0.230076
NHEJ1	0.100302	0.231342
GNAI1	0.104404	0.239516
SPOCK2	0.10544	0.240606
ZNF212	0.106192	0.241038
SOCS2	0.107304	0.242281
CC2D1A	0.109669	0.246326
CTSK	0.111895	0.247142
CDKN2A	0.111966	0.247142
HOXB2	0.112326	0.247142
SPRY4	0.112337	0.247142
LRRC16	0.115289	0.252341
TWIST1	0.117234	0.255297
COL11A1	0.117955	0.255569
SYNC1	0.119732	0.258115
BNC2	0.124132	0.265892
SALL2	0.124579	0.265892
TAF7	0.127836	0.271494
RFC3	0.131869	0.278679
PELI2	0.133165	0.280039
GEM	0.136747	0.285515
TPST1	0.137101	0.285515
SLC7A11	0.141871	0.294022
SLC30A9	0.142585	0.294081
CD9	0.143883	0.295339
TMPO	0.146911	0.298563
PRDX6	0.147132	0.298563
MCM7	0.147542	0.298563
CYP1B1	0.153526	0.30791
AIF1	0.153596	0.30791
SH3GL2	0.161459	0.322167
DEGS1	0.164339	0.325638
PHKA2	0.165137	0.325638
FABP5	0.165476	0.325638
DAG1	0.169858	0.332735
BCL11A	0.172694	0.336754
RHBDF1	0.175946	0.341542
FADS1	0.176975	0.341991
CCDC91	0.17964	0.345586
ZNF219	0.186501	0.356718
DOPEY2	0.18709	0.356718
PTGS1	0.189651	0.359834
TGIF2	0.190974	0.359834
LILRB3	0.19183	0.359834
GSTM5	0.192079	0.359834
CHEK2	0.198582	0.36881
EML4	0.19859	0.36881
GSTZ1	0.200345	0.370465
ZBTB39	0.202112	0.371576
PNPLA4	0.202678	0.371576
COL9A3	0.209055	0.381637
HSD17B6	0.212149	0.385643
PLAT	0.2161	0.391169
GTF2H5	0.217607	0.392241
PROM1	0.22205	0.398575
ADRBK1	0.226325	0.404556
RAD54L	0.233016	0.413026
C5orf15	0.234493	0.413026
SCYL2	0.234829	0.413026
ZNF358	0.234915	0.413026
ADCY2	0.241936	0.423635
B3GALNT1	0.25012	0.436185
GUCY1A3	0.252212	0.437517
IDH1	0.252924	0.437517
TRPS1	0.254936	0.439227
ACSL3	0.257034	0.441071
NKIRAS2	0.259325	0.443229
BTG3	0.265421	0.451848
SC65	0.267038	0.452803
HRASLS	0.271226	0.456488
FAM48A	0.271339	0.456488
SMAD7	0.274673	0.460292
EFNA1	0.275771	0.460333
PLSCR3	0.279313	0.464439
ABHD2	0.282633	0.468145
CARHSP1	0.286321	0.469927
REEP2	0.2876	0.469927
SELENBP1	0.288016	0.469927
PARN	0.28809	0.469927
THEM2	0.294129	0.477846
TSPAN13	0.295173	0.477846
GPATCH2	0.298045	0.480681
NOTCH1	0.304195	0.488762
GNG3	0.308069	0.49261
DKK1	0.30908	0.49261
ARL4A	0.310035	0.49261
TPT1	0.312946	0.493662
MAP2K5	0.312998	0.493662
ENOPH1	0.31429	0.493884
PHYH	0.319804	0.500716
DNPEP	0.328799	0.509675
CKS1B	0.328812	0.509675
BMPR1A	0.329091	0.509675
ITCH	0.332233	0.512691
NMU	0.336048	0.516719
TSPYL5	0.341056	0.517624
DIMT1L	0.341329	0.517624
CD302	0.341394	0.517624
SLC25A15	0.341991	0.517624
PHKB	0.342669	0.517624
PGBD5	0.353751	0.532488
NUMB	0.356674	0.535012
PTTG1IP	0.358031	0.535175
PPP6C	0.362358	0.539763
PLA2G7	0.364706	0.54138
MGMT	0.368147	0.544603
TIMM8A	0.370105	0.545618
TOR3A	0.37927	0.557215
PRKD1	0.393537	0.576202
PSAT1	0.397023	0.57933
OLFML2B	0.411223	0.596043
C5orf21	0.411256	0.596043
CLPP	0.416732	0.599172
DDX25	0.418469	0.599172
RAI14	0.420897	0.599172
MTMR3	0.42249	0.599172
DIXDC1	0.422747	0.599172
GOSR2	0.423185	0.599172
EPHB3	0.423191	0.599172
NSD1	0.430155	0.605086
RIC8B	0.430189	0.605086
PTDSS1	0.432778	0.606738
CMTM6	0.434952	0.6078
FHL2	0.437794	0.609784
KLHL2	0.442909	0.614686
URM1	0.444179	0.614686
PARP1	0.447387	0.616562
METTL8	0.448409	0.616562
TBL1XR1	0.451996	0.619508
ATP9B	0.453792	0.619989
IL11RA	0.46513	0.633463
NME6	0.467126	0.634168
TAC3	0.46958	0.635488
RPL39L	0.473513	0.638309
NOVA1	0.475551	0.638309
ASPA	0.476128	0.638309
FBXL7	0.478825	0.63912
CREM	0.479712	0.63912
NPHP4	0.482826	0.641276
NDUFS3	0.489312	0.647885
SLC25A13	0.490879	0.64796
ALDH7A1	0.493772	0.64978
PPP3R1	0.496874	0.651862
NDUFC1	0.503005	0.65629
NKX2-5	0.503309	0.65629
MRPS18A	0.511597	0.664284
DNM2	0.512537	0.664284
SHOX2	0.514756	0.665152
DAPK1	0.525223	0.676638
ABHD14A	0.526931	0.676807
DUSP8	0.537668	0.688536
EPHB4	0.541054	0.69081
GPR37L1	0.551227	0.70171
RABL3	0.562768	0.714282
HDAC5	0.564615	0.714513
CRADD	0.568764	0.717646
CXCR7	0.572538	0.720289
DHDDS	0.580951	0.728737
G6PC3	0.584257	0.730747
MECR	0.586722	0.731697
PRPF39	0.590035	0.733696
SLC2A4RG	0.594725	0.737391
MITF	0.600982	0.743001
GLCE	0.604362	0.745032
RIT2	0.611068	0.749059
HOXB7	0.61112	0.749059
SEZ6L	0.61306	0.749295
TMEM39A	0.618203	0.753435
TIPIN	0.621239	0.75499
IFT81	0.631959	0.765552
POU6F1	0.633498	0.765552
EN1	0.637218	0.767883
C2orf34	0.641417	0.76904
SARS2	0.641763	0.76904
CXCL12	0.647262	0.772848
ADAM10	0.648544	0.772848
ST8SIA1	0.656528	0.780196
CTDSP2	0.658558	0.780445
CABC1	0.660966	0.781141
DBC1	0.662919	0.781298
C14orf138	0.671637	0.788532
PLXNB1	0.672734	0.788532
IGSF3	0.676962	0.791327
FAIM2	0.679021	0.791576
GGA2	0.681252	0.792025
HK2	0.685482	0.794788
GAS1	0.692661	0.800525
AZI2	0.694162	0.800525
TGFBR3	0.701376	0.806677
TGFBR2	0.707898	0.812
ZNF419	0.712361	0.814942
CIR	0.727713	0.828258
CDH19	0.727863	0.828258
RPE	0.738607	0.83826
RNF19B	0.748883	0.84768
DCHS1	0.7627	0.860002
ATG4A	0.764878	0.860002
BBS4	0.765783	0.860002
PPARD	0.768056	0.860303
WDR44	0.776518	0.86588
FLJ20920	0.777072	0.86588
STAM2	0.784901	0.872338
MFAP2	0.791586	0.877495
GSTT1	0.796294	0.880438
FAM70A	0.807095	0.889456
RND2	0.808596	0.889456
LPGAT1	0.81988	0.899561
CCDC94	0.82287	0.900538
C15orf24	0.826876	0.90262
PCDHGA8	0.841238	0.915968
KLHL25	0.845441	0.918213
UNG	0.847911	0.91857
SULF1	0.851133	0.919739
MGC10334	0.865789	0.933224
COPZ1	0.871091	0.934638
UBB	0.871458	0.934638
ZNF313	0.875436	0.936563
COMMD8	0.880669	0.939819
PARP8	0.883659	0.940669
ETFDH	0.893137	0.947917
ALDH2	0.894887	0.947917
SLCO1C1	0.899924	0.949263
PIGP	0.900583	0.949263
RUFY1	0.910218	0.956661
NDUFA1	0.912062	0.956661
NDUFV2	0.915477	0.957901
SHCBP1	0.921053	0.961391
ENTPD4	0.924684	0.962838
CANX	0.930869	0.965003
PPP4R2	0.933032	0.965003
F2R	0.933511	0.965003
GOLGA7	0.938938	0.967175
PDGFRA	0.940122	0.967175
CUL4A	0.94315	0.967475
SCO2	0.944924	0.967475
ANKRD10	0.949151	0.969489
PAQR4	0.955382	0.971335
HOXC10	0.955485	0.971335
C9orf40	0.9588	0.9724
NR2F2	0.961522	0.972861
PSMC4	0.970091	0.977355
FN3KRP	0.973993	0.977355
FAM49B	0.974025	0.977355
ZNF593	0.975076	0.977355
NAV3	0.983967	0.983967
