## Supplementary material for "High-dimension to high-dimension screening for detecting genome-wide epigenetic regulators of gene expression": Table S7

### Sheet: Pan-kidney
lncRNA	gene	beta
ENSG00000233850.1	MAL	0.18138
ENSG00000233850.1	UGT1A9	-0.1773
ENSG00000233850.1	SLC2A5	-0.16968
ENSG00000233850.1	TMEM26	-0.16632
ENSG00000233850.1	GBP1	-0.15833
ENSG00000233850.1	MAF	-0.15094
ENSG00000233850.1	DYSF	-0.1439
ENSG00000233850.1	MID1IP1	0.14035
ENSG00000233850.1	ANGPTL2	-0.14033
ENSG00000233850.1	SLC4A11	0.13833
ENSG00000233850.1	LCP2	-0.13618
ENSG00000233850.1	CHST11	-0.13594
ENSG00000233850.1	PXMP4	0.13415
ENSG00000233850.1	MYC	-0.12814
ENSG00000233850.1	FPR3	-0.12629
ENSG00000233850.1	KCNE4	-0.11831
ENSG00000233850.1	SSTR2	-0.10647
ENSG00000225335.2	POP5	0.0056
ENSG00000225335.2	KIAA1462	-0.00548
ENSG00000225335.2	CNST	-0.00518
ENSG00000225335.2	MEF2D	-0.00511
ENSG00000225335.2	DCHS1	-0.00508
ENSG00000225335.2	CRLS1	0.00441
ENSG00000225335.2	PHKG2	0.00419
ENSG00000225335.2	PARP3	0.00364
ENSG00000225335.2	LSM4	0.0035
ENSG00000225335.2	PISD	0.00177
ENSG00000225335.2	KIF13A	-0.0016
ENSG00000225335.2	AAGAB	0.00151
ENSG00000225335.2	CTTN	0.00121
ENSG00000225335.2	HNRNPA1L2	-0.00041
ENSG00000225953.2	SATB2	0.08867
ENSG00000225953.2	ADM	-0.08644
ENSG00000225953.2	GPR125	0.08443
ENSG00000225953.2	LNP1	0.08174
ENSG00000225953.2	APLNR	-0.08064
ENSG00000225953.2	SLC22A23	-0.07868
ENSG00000225953.2	RELN	0.07353
ENSG00000225953.2	XPC	0.06567
ENSG00000225953.2	SERP1	-0.06267
ENSG00000225953.2	NUDT3	-0.05684
ENSG00000225953.2	KILLIN	0.05288
ENSG00000225953.2	CCDC152	-0.04139
ENSG00000225953.2	FAM113B	-0.00629
ENSG00000259347.1	ACAD11	0.00124
ENSG00000259347.1	FGFR1OP	0.00101
ENSG00000259347.1	PPAP2A	0.00055
ENSG00000259347.1	RNF219	0.0005
ENSG00000259347.1	ZNF777	-0.00047
ENSG00000259347.1	CTXN1	-0.00035
ENSG00000259347.1	MAPK1	0.00033
ENSG00000259347.1	GPR89A	0.00028
ENSG00000259347.1	DYSF	0.00023
ENSG00000259347.1	PVRL2	-0.00022
ENSG00000259347.1	HMGCS2	0.00016
ENSG00000259347.1	GBP1	0.00014
ENSG00000259347.1	NUSAP1	0
ENSG00000229233.1	RALGPS1	0.11058
ENSG00000229233.1	SCIN	0.10919
ENSG00000229233.1	GK5	0.10892
ENSG00000229233.1	ABLIM3	-0.09628
ENSG00000229233.1	GBAS	0.08942
ENSG00000229233.1	TBC1D4	0.08002
ENSG00000229233.1	UBD	-0.07117
ENSG00000229233.1	ICAM1	-0.05894
ENSG00000229233.1	LZTS1	-0.05737
ENSG00000229233.1	PXMP4	0.04338
ENSG00000229233.1	DSG2	0.01461
ENSG00000229233.1	WRN	0.00188
ENSG00000261183.1	LIX1L	-0.15315
ENSG00000261183.1	CCDC88A	-0.14624
ENSG00000261183.1	TMPRSS2	0.13896
ENSG00000261183.1	ARSB	-0.13535
ENSG00000261183.1	ZNF165	0.11327
ENSG00000261183.1	ADAP1	0.10221
ENSG00000261183.1	SPINT1	0.10056
ENSG00000261183.1	GAB3	-0.06723
ENSG00000261183.1	APOBEC3G	-0.06392
ENSG00000261183.1	WIPF1	-0.04402
ENSG00000261183.1	KPNB1	-0.04377
ENSG00000261183.1	TRIP13	-0.04224
ENSG00000267128.1	PRSS23	-0.01915
ENSG00000267128.1	FOXC1	0.01914
ENSG00000267128.1	COL5A3	-0.01887
ENSG00000267128.1	ADM	-0.01705
ENSG00000267128.1	C17orf100	0.01383
ENSG00000267128.1	GTF2IP1	0.01354
ENSG00000267128.1	LAMB1	0.01168
ENSG00000267128.1	ABCC10	0.00772
ENSG00000267128.1	RNF157	0.00648
ENSG00000267128.1	KCTD9	-0.0027
ENSG00000178803.6	C22orf45	0.01974
ENSG00000178803.6	CD36	0.00816
ENSG00000178803.6	EHBP1	0.007
ENSG00000178803.6	ADORA2A	0.0067
ENSG00000178803.6	COX4NB	-0.00468
ENSG00000178803.6	PARD6G	0.00437
ENSG00000178803.6	RGS9	0.00417
ENSG00000178803.6	NRXN2	0.00406
ENSG00000178803.6	CAPG	-0.00254
ENSG00000237149.4	C10orf41	0.04149
ENSG00000237149.4	KCTD1	0.01778
ENSG00000237149.4	BAZ1A	-0.01442
ENSG00000237149.4	DAB2	-0.01306
ENSG00000237149.4	NFIA	-0.01007
ENSG00000237149.4	SPHK2	0.00971
ENSG00000237149.4	GBP1	-0.00438
ENSG00000237149.4	MRPS16	0.00345
ENSG00000237149.4	EMILIN2	-0.003
ENSG00000245975.2	STARD13	-0.09434
ENSG00000245975.2	RALB	-0.09298
ENSG00000245975.2	C15orf59	0.08968
ENSG00000245975.2	FHDC1	0.08199
ENSG00000245975.2	SH3BP5	-0.07928
ENSG00000245975.2	EPSTI1	-0.07386
ENSG00000245975.2	MREG	0.06438
ENSG00000245975.2	SPARC	-0.05853
ENSG00000245975.2	SAPS3	0.00465
ENSG00000257824.1	CD84	0.05236
ENSG00000257824.1	SAMHD1	0.0516
ENSG00000257824.1	NLRC4	0.04166
ENSG00000257824.1	FDX1L	-0.01937
ENSG00000257824.1	BSG	-0.019
ENSG00000257824.1	TRIP12	0.01698
ENSG00000257824.1	FAM127B	-0.01562
ENSG00000257824.1	MYCBP2	0.01342
ENSG00000257824.1	C9orf119	-0.01284
ENSG00000273344.1	LOC202781	0.01801
ENSG00000273344.1	OAS2	-0.00657
ENSG00000273344.1	HEG1	-0.005
ENSG00000273344.1	C2	-0.00217
ENSG00000273344.1	EGFLAM	-0.00185
ENSG00000273344.1	GLUL	-0.00067
ENSG00000273344.1	HOXB5	0.00025
ENSG00000273344.1	CLPTM1L	-4e-05
ENSG00000224318.1	SLC16A1	-0.00666
ENSG00000224318.1	NETO2	-0.00492
ENSG00000224318.1	CHL1	0.00457
ENSG00000224318.1	RXRA	-0.00419
ENSG00000224318.1	RASD2	-0.00413
ENSG00000224318.1	PRSS23	-0.00384
ENSG00000224318.1	OAS2	-0.0029
ENSG00000235663.1	C6orf27	0.0142
ENSG00000235663.1	SLC16A1	-0.01011
ENSG00000235663.1	COL5A3	-0.0078
ENSG00000235663.1	C10orf10	-0.00586
ENSG00000235663.1	AP1S2	-0.0051
ENSG00000235663.1	FN1	-0.00479
ENSG00000235663.1	C6orf26	0.00467
ENSG00000251603.1	CDS1	0.00672
ENSG00000251603.1	TNFSF13B	-0.00551
ENSG00000251603.1	STK10	-0.00501
ENSG00000251603.1	RRM2	-0.00486
ENSG00000251603.1	ADAP2	-0.00433
ENSG00000251603.1	CHST11	-0.00388
ENSG00000251603.1	FEZ1	-0.0028
ENSG00000174365.15	SNHG11	0.00882
ENSG00000174365.15	KDR	-0.00431
ENSG00000174365.15	RSC1A1	-0.00292
ENSG00000174365.15	FAM160B2	0.00277
ENSG00000174365.15	EIF2A	-0.00168
ENSG00000174365.15	VCPIP1	-0.00138
ENSG00000224536.1	UNC119	0.01576
ENSG00000224536.1	NR3C1	-0.01535
ENSG00000224536.1	COQ10A	0.01393
ENSG00000224536.1	RPS6KA5	-0.01287
ENSG00000224536.1	SAMD10	0.0105
ENSG00000224536.1	IGBP1	-0.0054
ENSG00000233237.2	C6orf155	0.02199
ENSG00000233237.2	TAGLN2	-0.00939
ENSG00000233237.2	LGALS9	-0.00446
ENSG00000233237.2	CSTA	-0.00365
ENSG00000233237.2	RPS8	-0.00226
ENSG00000233237.2	IFI27	-0.00121
ENSG00000237523.1	PTGER3	-0.07247
ENSG00000237523.1	KIAA1609	0.07012
ENSG00000237523.1	CCDC109A	0.06927
ENSG00000237523.1	SLC22A23	-0.06212
ENSG00000237523.1	RASD1	-0.05712
ENSG00000237523.1	SMAGP	0.03267
ENSG00000249601.2	ERP27	0.14198
ENSG00000249601.2	DHRS7	0.13647
ENSG00000249601.2	CELSR1	-0.1191
ENSG00000249601.2	GPSM2	0.1045
ENSG00000249601.2	SALL1	-0.09726
ENSG00000249601.2	FRMD4A	-0.06581
ENSG00000261399.1	LBR	-0.16969
ENSG00000261399.1	ABCC3	-0.16888
ENSG00000261399.1	CCDC151	0.16507
ENSG00000261399.1	CD97	-0.15248
ENSG00000261399.1	CDH2	-0.15248
ENSG00000261399.1	TBC1D1	0.14201
ENSG00000270170.1	LOC152217	0.04483
ENSG00000270170.1	HSPBP1	0.02311
ENSG00000270170.1	RRP9	0.02294
ENSG00000270170.1	RLF	-0.02068
ENSG00000270170.1	P2RX7	-0.01901
ENSG00000270170.1	C16orf91	0.01729
ENSG00000272068.1	VPS25	0.04588
ENSG00000272068.1	UNC5B	-0.03818
ENSG00000272068.1	SBK1	0.03804
ENSG00000272068.1	LOC388242	0.03527
ENSG00000272068.1	SRCIN1	0.02417
ENSG00000272068.1	ZCWPW1	0.01682
ENSG00000152931.7	SETMAR	0.01282
ENSG00000152931.7	OXCT1	0.01083
ENSG00000152931.7	DCPS	0.00895
ENSG00000152931.7	NCALD	0.00576
ENSG00000152931.7	PTS	0.00385
ENSG00000188185.7	GALNT14	-0.14333
ENSG00000188185.7	LOC349114	0.14074
ENSG00000188185.7	PLAGL2	0.12731
ENSG00000188185.7	SMYD3	-0.09399
ENSG00000188185.7	SECISBP2L	0.04502
ENSG00000204934.6	LOC401431	0.14283
ENSG00000204934.6	INPP5J	0.10459
ENSG00000204934.6	TRIM68	0.08637
ENSG00000204934.6	FYN	-0.0495
ENSG00000204934.6	ETS1	-0.0494
ENSG00000224281.4	VIM	-0.03574
ENSG00000224281.4	RNF128	-0.02892
ENSG00000224281.4	C7orf41	0.02052
ENSG00000224281.4	RAC2	-0.01512
ENSG00000224281.4	LMNB1	-0.00947
ENSG00000233101.6	VCAM1	-0.07633
ENSG00000233101.6	CORO1C	-0.07347
ENSG00000233101.6	MKKS	0.06632
ENSG00000233101.6	INPP5J	0.06594
ENSG00000233101.6	HOXB6	0.04121
ENSG00000235280.2	ABHD3	0.08262
ENSG00000235280.2	LOC151534	-0.07776
ENSG00000235280.2	GPAM	0.06349
ENSG00000235280.2	CDH2	-0.06028
ENSG00000235280.2	CARKD	0.0098
ENSG00000241990.1	LOC150381	0.05956
ENSG00000241990.1	POLR2F	0.03284
ENSG00000241990.1	TIMM10	0.02756
ENSG00000241990.1	PICK1	0.01603
ENSG00000241990.1	ANKRD36BP1	-0.01595
ENSG00000259937.1	DNASE1	0.01762
ENSG00000259937.1	GLTP	0.0167
ENSG00000259937.1	ATP6V0C	0.00915
ENSG00000259937.1	ITGB2	-0.00442
ENSG00000259937.1	LMNB1	-0.00278
ENSG00000265688.1	LOC92659	0.00358
ENSG00000265688.1	KDR	-0.00148
ENSG00000265688.1	SGK3	-0.00142
ENSG00000265688.1	LPL	-0.00058
ENSG00000265688.1	PDE8A	-0.00037
ENSG00000272695.1	GGT1	-0.14841
ENSG00000272695.1	NPAS2	-0.13604
ENSG00000272695.1	SIRPA	-0.13094
ENSG00000272695.1	GAS6	0.11607
ENSG00000272695.1	TBC1D1	0.11335
ENSG00000196972.6	NCRNA00087	0.09557
ENSG00000196972.6	TBC1D14	0.07923
ENSG00000196972.6	RAB1B	0.03463
ENSG00000196972.6	NDUFC2	0.03429
ENSG00000236540.3	C22orf25	0.00512
ENSG00000236540.3	DNASE1	0.00457
ENSG00000236540.3	FBXO44	0.00131
ENSG00000236540.3	EGLN2	0.00127
ENSG00000256139.2	PRDM4	0.06378
ENSG00000256139.2	ARFGEF2	0.06149
ENSG00000256139.2	ACACB	0.06065
ENSG00000256139.2	BID	-0.04948
ENSG00000267475.1	MTMR11	-0.0373
ENSG00000267475.1	PLSCR4	-0.03604
ENSG00000267475.1	KATNAL1	-0.0342
ENSG00000267475.1	NUDT19	0.01665
ENSG00000267968.1	GLIS3	-0.00489
ENSG00000267968.1	HNF4G	-0.00398
ENSG00000267968.1	ABCC3	-0.0033
ENSG00000267968.1	TBC1D1	0.00229
ENSG00000175701.6	NCRNA00116	0.03659
ENSG00000175701.6	CHCHD5	0.02886
ENSG00000175701.6	MYEOV2	0.0286
ENSG00000234979.1	NEK11	-0.09129
ENSG00000234979.1	ZNF608	-0.08328
ENSG00000234979.1	PTPN18	-0.07357
ENSG00000235314.1	FLJ35390	0.02561
ENSG00000235314.1	ESRRA	0.01116
ENSG00000235314.1	CDC6	-0.00448
ENSG00000250266.1	GALNT14	-0.00691
ENSG00000250266.1	LOC151534	-0.00678
ENSG00000250266.1	ERP27	0.00619
ENSG00000262714.1	KIF13B	0.01491
ENSG00000262714.1	TMEM33	0.01469
ENSG00000262714.1	GRIP1	0.00227
ENSG00000270112.2	SLC16A4	-0.04751
ENSG00000270112.2	MCTP2	-0.04565
ENSG00000270112.2	TBC1D14	0.04163
ENSG00000260658.1	SACM1L	0.03023
ENSG00000260658.1	ARHGAP10	-0.02646
ENSG00000261455.1	LOC100128822	0.00739
ENSG00000261455.1	NDUFB2	0.00219

### Sheet: GBM
CpG site	TF	beta
cg19257200	SOX10	-0.37048
cg15582789	MEOX2	-0.26604
cg06454084	BNC2	0.25068
cg26134665	OLIG2	-0.24814
cg08090640	ZNF248	0.20789
cg19257550	ZBTB5	-0.19757
cg09432376	SOX4	0.19183
cg21416237	SHOX2	-0.18698
cg09432376	SIX1	0.18129
cg23173910	MNX1	-0.17237
cg09837648	CXXC4	-0.17205
cg05668853	SLC2A4RG	-0.1691
cg21416237	TGIF2	-0.16544
cg09313705	HOXB2	-0.15609
cg23539753	SP100	-0.12584
cg01015871	BCL11A	-0.1224
cg07977490	ZNF248	-0.11588
cg02751839	BCL11A	0.10241
cg14912034	ASCL1	-0.08643
cg07823492	HOXB7	0.06687
cg11976166	CENPT	0.06473
cg09637363	ZNF248	-0.06102
cg02751839	POU6F1	-0.05935
cg09432376	ZNF423	0.04867
cg13802966	ZNF419	0.03921
cg02126753	AEBP1	-0.03722
cg12683929	HOXC10	-0.03586
cg12558519	CTCF	0.03232
cg06630241	MITF	0.03076
cg15741583	ZNF212	-0.02458
cg10011623	TWIST1	-0.01692
cg10011623	PPARD	-0.01661
cg17124700	TRPS1	0.01566
cg22721827	ESRRA	0.01516
cg08251399	CEBPB	0.01126
cg11081833	EN1	-0.01095
cg07084163	CC2D1A	0.01051
cg16483916	ZNF358	0.00861
cg26898336	SAFB	0.00755
cg18972811	NKX2-5	0.00749
cg16483916	ZBTB39	0.00683
cg20200335	CREM	0.00681
cg08370996	NR2F2	-0.00451
cg22708914	ZNF219	0.0044
cg00622552	SALL2	0.00145
